# Extensive Dysregulation of SLK Splicing in Cancers Impacts Metastasis

**DOI:** 10.1101/2022.10.28.514146

**Authors:** Ying-Qun Yang, Yue Hu, Si-Rui Zhang, Jie-Fu Li, Jia-Wen Guan, Wen-Jing Zhang, Yu Sun, Xiao-Yan Feng, Jing Sun, Yun Yang, Zefeng Wang, Huan-Huan Wei

## Abstract

RNA splicing control is a pivotal aspect of gene regulation and is closely associated with cancer development. From a pan-cancer transcriptome investigation in the splicing layer, we discovered a critical cancer-associated alternative splicing (AS) event at exon 13 of SLK which produces two isoforms, SLK-L and SLK-S. The splicing is dramatically shifted towards SLK-L across multiple prevalent cancer types. We demonstrated that SLK-L plays an essential role in cancer development, especially in metastasis both in cells and in mice, whereas splicing toward SLK-S inhibits cancer development. RNA-seq revealed the two SLK isoforms play different roles in pathways related to cell migration. Furthermore, different SLK isoforms demonstrate varying binding affinities to certain cell junction markers, in part indicating the AS of SLK contributes to cancer cell migration. In addition, the splicing factor Rbfox2 was identified to specifically inhibit the inclusion of exon 13 by binding intron 12 of SLK. Collectively, our study innovatively uncovers the biological consequences and underlying mechanisms for one of the most mis-spliced genes in cancer, highlighting its potential significance in cancer diagnosis and treatment.
