## Supplementary Table 1 for "Extensive Dysregulation of SLK Splicing in Cancers Impacts Metastasis"

### Sheet: Sequence
Clone	primer	sequence
SLK	SLK-PCR_F	GAGTAAAAAGCGACAATATGACCAG
	SLK-PCR-R	CTCTCATGAGCTGTTGCTTGTTATTCAG
SLK-reporter	SLK-L-PCR-5'	AGTAAAAAGCGACAATATGAC
	SLK-PCR-RP-3'	CTGATCAGCGGGTTTAAACG
Rbfox2	PCR-Rbfox2-5'	GGGCAGTTTGGCAAAATCCTAGATG
	PCR-Rbfox2-3'	CCACGGTGCCGTGTAATTTCTCCC
E-cadherin	CDH1-EXON2-5'	CCCAAGAATCTATCATTTTGAAGCCAAAGATGG
	CDH1-EXON2-3'	TTAGCAAAGCAAGAATTCCTCCAAGAATCC
N-cadherin	CDH2-F	ACAGTGGCCACCTACAAAGG
	CDH2-R	CCGAGATGGGGTTGATAATG
VIM	VIM-QPCR-F	CATGCGCCTCCGGGAGAAATTGCAG
	VIM-QPCR-R	CTGAATCTGAGCCTGCAGTCCTG
occludin	occludin-QPCR-F	GTGTCTGCAGGCACACAGGACGTG
	occludin-QPCR-R	GGCGTGGATTTATAGGAAGACTCTGG
GAPDH	GAPDH-F	GGAGCGAGATCCCTCCAAAAT
	GAPDH-R	GGCTGTTGTCATACTTCTCATGG
siRNA	name	sequence
siRbfox2	siRbfox1	GCCACACACUCAAGACUAUTT	AUAGUCUUGAGUGUGUGGCTT
	siRbfox2	GCUGCAUGUCUCUAAUAUUTT	AAUAUUAGAGACAUGCAGCTT
		CCGGAGUUAUAUGCAGCAUTT	AUGCUGCAUAUAACUCCGGTT
siQKI		CCAACUUCUGCGGGAUCUUTT	AAGAUCCCGCAGAAGUUGGTT
		CCUUGGACCUAGAGGACUUTT	AAGUCCUCUAGGUCCAAGGTT
		GCUCAGAACAGAGCAGAAATT	UUUCUGCUCUGUUCUGAGCTT
si SLK-L	siL1	CACCCAAAGAGCUGAGAAATT	UUUCUCAGCUCUUUGGGUGTT
	siL2	GCUCAUGAAACGCAGGAAATT	UUUCCUGCGUUUCAUGAGCTT
		CUCAGGAACAAGAGUUUGUTT	ACAAACUCUUGUUCCUGAGTT
si SLK-S	siS1	ccgaaagaaggaggaacaaga	ucuuguuccuccuucuuucgg
	siS2	cgaaagaaggaggaacaagag	cucuuguuccuccuucuuucg
si occludin	siOCLN1	GGGACAAGGAACACAUUUATT	UAAAUGUGUUCCUUGUCCCTT
	siOCLN2	CCAGAGUCUUCCUAUAAAUTT	AUUUAUAGGAAGACUCUGGTT
		GGGAUCUGCAGAUUACAAATT	UUUGUAAUCUGCAGAUCCCTT
siNC	siNC	UUCUCCGAACGUGUCACGUTT	ACGUGACACGUUCGGAGAATT
shRNA	name	sequence
shSLK	shSLK-L-1	gaaagaaggaggaacaagagt
	shSLK-L-2	agaaggaggaacaagagtttg
	shSLK-L-3	ccgaaagaaggaggaacaaga
	shSLK-S-1	aaagaaggaggttataaatga
	shSLK-S-2	gcatgctcaggaacaagagtt
	shSLK-S-3	agaaggaggttataaatgaag
	shSLK-S-4	atgctcaggaacaagagtttg
	shSLK-S-5	gaaagaaggaggttataaatg
	shSLK-S-6	cagcatgctcaggaacaagag
shRbfox2	shRbfox2-3'UTR-1	CCGGAGACATTAGGAGCCGATAAATCTCGAGATTTATCGGCTCCTAATGTCTTTTTTG
	shRbfox2-3'UTR-2	CCGGCCTCACTATGTTCTTTGAATACTCGAGTATTCAAAGAACATAGTGAGGTTTTTG
CRISPR	name	sequence
SLK-KO	gRNA-SLK-KO	AGCAGTACGAACACGTGAAG
SLK-S	gRNA-SLK-short-1	aattttatgatctttcaaca
	gRNA-SLK-short-2	gttagaagaaaaatagcaaa
SLK-L	gRNA-SLK-long-1	aattttatgatctttcaaca
	gRNA-SLK-long-2	aattttatgatctttcaaca
	SLK-donordonor	gtaaagtctgattgttataccattttatatcattttgtgttaataatgacatttactgcattaaaaacagacaaacaaaaaaggttgtagaacttgttctctgattgccagatttctctagctttgtgatttatttctggcatttttacccttttggtgttctggatgccttttattgatttattcttttttcttgaaaggattttctatcccagtctaccttaagctggtttatggtgtgatgggttgttttttctctcatgaaaacttatgaagccagtaaacaaagttcctagatttgcctattgctgggtaatttttcagtgctctaattcgatctttcagatttggaatccaagattttaagccagtttagagcaattgccttcaaacctagct…

### Sheet: Antibody
Antibodies used in this study
Antibodies	Cat. No.	RRID	Vendor	Host Species	Dilution
Anti-FLAG(R) M2 Magnetic Beads affinity isolated antibody	M8823	AB_2637089	Sigma/flu/Ald	Mouse	N/A
GAPDH Antibody	HRP-60004	AB_2737588	proteintech	Mouse	1:5000
HA Tag mAB	66006-2-Ig	AB_2881490	proteintech	Mouse	1:2000
V5-Tag(D3H8Q) mAB	13202	AB_2687461	Cell Signaling Technology	Rabbit	1:2000(WB); 1:100(IP;IF)
HA-Tag(6E2) mAB	2367	AB_10691311	Cell Signaling Technology	Mouse	1:2000(WB); 1:100(IP;IF)
FOX2/RBM9 Antibody	12498-1-AP	AB_2877861	proteintech	Rabbit	1:1000(WB); 1:50(RIP)
SLK Antibody	19743-1-AP	AB_10644278	proteintech	Rabbit	1:1000(WB); 1:100(IP)
Alpha Tubulin antibody	HRP-66031	AB_2687491	proteintech	Mouse	1:2000
N-cadherin antibody	22018-1-AP	AB_2813891	proteintech	Rabbit	1:2000
E-cadherin antibody	20874-1-AP	AB_10697811	proteintech	Rabbit	1:2000
Fibronectin antibody	15613-1-AP	AB_2105691	proteintech	Rabbit	1:2000
Claudin 1 antibody	28674-1-AP	AB_2881190	proteintech	Rabbit	1:2000
Claudin 3 antibody	16456-1-AP	AB_10733226	proteintech	Rabbit	1:2000
ZO-1 antibody	21773-1-AP	AB_10733242	proteintech	Rabbit	1:2000
Caspase 8/p43/p18 antibody	13423-1-AP	AB_2068463	proteintech	Rabbit	1:2000
Occludin antibody	27260-1-AP	AB_2880820	proteintech	Rabbit	1:2000
Phospho-Occludin (Thr382 ) Polyclonal Antibody	PA5-105056	AB_2816529	Thermo Fisher Scientific	Rabbit	Applications: WB (1:500-1:2,000)
Phospho-Occludin (Ser507 ) Polyclonal Antibody	PA5-105057	AB_2816530	Thermo Fisher Scientific	Rabbit	Applications: WB (1:500-1:2,000)
QKI antibody	13169-1-AP	AB_2173138	proteintech	Rabbit	1:2000
Vimentin antibody	10366-1-AP	AB_2273020	proteintech	Rabbit	1:2000
Vimentin antibody	60330-1-Ig	AB_2881439	proteintech	Mouse	1:2000
RHOA antibody	66733-1-Ig	AB_2882083	proteintech	Mouse	1:1000
PLK1 antibody	10305-1-AP	AB_2877731	proteintech	Rabbit	1:1000
Phospho-PLK1 (Ser326) antibody	19553-1-AP	AB_2878589	proteintech	Rabbit	1:1000
Ezrin antibody	26056-1-AP	AB_2722561	proteintech	Rabbit	1:2000
KEAP1 antibody	10503-2-AP	AB_2132625	proteintech	Rabbit	1:2000
Cyclin B2 antibody	21644-1-AP	AB_10755304	proteintech	Rabbit	1:2000
CDK1-Specific antibody	19532-1-AP	AB_10638617	proteintech	Rabbit	1:2000
